# Impact of Vitamin D on Gene Expression in Atlantic Salmon Skin and Potential Immunomodulation Against Salmon Louse Infection

**DOI:** 10.1101/2025.09.01.673453

**Authors:** Lewis D. Taylor, Courtney E. Gorman, Fintan Egan, Neil M. Ruane, Philip McGinnity, C. Darrin Hulsey

**Affiliations:** School of Biology and Environmental Science, University College Dublin, Belfield, Dublin, Ireland; Marine Institute, Newport, Co. Mayo, Ireland; School of Biological, Earth and Environmental Sciences, University College Cork, Cork, Ireland

**Keywords:** *Salmo salar*, *Lepeophtherius salmonis*, ectoparasite, immunomodulation, vitamin D

## Abstract

Vitamin D is a key micronutrient in vertebrate health that influences musculoskeletal function and likely modulates immune responses in tissues such as the skin. In aquaculture, Atlantic salmon (*Salmo salar*) are particularly vulnerable to skin pathogens, notably the ectoparasitic salmon louse (*Lepeophtheirus salmonis*). As the skin represents the first line of immunological defence, its capacity to mediate host-pathogen interactions may be influenced by dietary vitamin D. This study investigated the transcriptomic response of salmon skin following six months of dietary vitamin D supplementation, with a focus on immune-related gene expression. A total of 113 differentially expressed genes (DEGs) were identified, 46 of which are implicated in inflammation, immune signalling, and both innate and adaptive immunity. These DEGs were further compared to published RNA-seq data of salmon skin challenged with *L. salmonis*. Notably, while pro-inflammatory genes were regulated in opposing directions, heat shock proteins, lysozyme and antimicrobial peptides were consistently upregulated under both conditions. These findings suggest that vitamin D may modulate cutaneous immune responses by dampening inflammation and enhancing innate defences, potentially improving resistance to skin-associated pathogens such as salmon lice.
