## Supplementary material for "Impact of Vitamin D on Gene Expression in Atlantic Salmon Skin and Potential Immunomodulation Against Salmon Louse Infection": Supp1

### Sheet: Annoteted_results_thouvshun_sma
	Ensembl id	baseMean	log2FoldChange	lfcSE	stat	pvalue	padj	External gene name	Description	Accession	Gene Symbol AND Immune*
	ENSSSAG00000104806	22.2669	4.45916	1.15419	3.86347	0.000111789	0.0450905	igkv	Salmo salar clone ssal-rgb2-509-182 Ig kappa chain V region 3368 putative mRNA, complete cds	BT057529.1	1) SWATH-MS-based proteomics reveals functional biomarkers of Th1/Th2 responses of tropomyosin allergy in mouse models DOI10.1016/j.foodchem.2022.132474
	ENSSSAG00000069990	113.553	4.10019	1.00413	4.08332	4.44e-05	0.036469	saa5	Serum amyloid A-5 protein [Source:NCBI gene (formerly Entrezgene);Acc:100286626]	XM_045708496.1	1) Comparative ploidy response to experimental hydrogen peroxide exposure in Atlantic salmon (Salmo salar) DOI10.1016/j.fsi.2018.07.017 2) Microalgae as functional feed for Atlantic salmon: effects on growth, health, immunity, muscle fatty acid and pigment deposition DOI10.3389/fmars.2023.1273614 3) Lumpfish (Cyclopterus lumpus) Is Susceptible to Renibacterium salmoninarum Infection and Induces C…
	ENSSSAG00000076421	55.5668	4.03904	1.06179	3.80399	0.000142385	0.0484555	arhgap6	Rho GTPase activating protein 6 [Source:HGNC Symbol;Acc:HGNC:676]	XM_014164376.2	1) Dual Effect of Bleomycin on Histopathological Features of Lungs and Mediastinal Fat-Associated Lymphoid Clusters in an Autoimmune Disease Mouse Model DOI10.3389/fimmu.2021.665100
	ENSSSAG00000006380	54.22	3.76398	0.991199	3.7974	0.000146223	0.0484555	msl	Salmo salar mellein synthase-like (LOC106579698), mRNA	XM_045702792.1	no results
	ENSSSAG00000045148	11.9753	3.61081	0.901819	4.00392	6.23e-05	0.0364778	chrna10a	Salmo salar cholinergic receptor, nicotinic, alpha 10a (chrna10a), mRNA	XM_045724766.1	1) Comparison of the Anti-inflammatory Properties of Two Nicotinic Acetylcholine Receptor Ligands, Phosphocholine and pCF3-diEPP https://doi.org/10.3389/fncel.2022.779081
	ENSSSAG00000010260	3032.69	3.24097	0.680635	4.76169	1.92e-06	0.00650264	apoc1	Salmo salar Apolipoprotein C-I (apoc1), transcript variant X1, mRNA	XM_014201564.2	1) Host Response of Atlantic Salmon (Salmo salar) Re-Inoculated with Paramoeba perurans https://doi.org/10.3390/microorganisms9050993
	ENSSSAG00000076584	1246.67	1.83068	0.425655	4.30086	1.7e-05	0.0242321	lysc2	Salmo salar lysozyme (lyz), transcript variant X4, misc_RNA	XR_006758702.1	1) Collagen-induced arthritis in mice: Synergistic effect of E-coli lipopolysaccharide bypasses epitope specificity in the induction of arthritis with monoclonal antibodies to type II collagen DOI10.3109/08916939508995311
	ENSSSAG00000004217	538.53	1.77099	0.425663	4.16054	3.18e-05	0.0319376	bpifcl	BPI fold containing family C, like [Source:NCBI gene (formerly Entrezgene);Acc:100196705]	NM_001141727.1	1) Subversion of a family of antimicrobial proteins by Salmonella enterica DOI10.3389/fcimb.2024.1375887 2) Identification and expression analysis on bactericidal permeability-increasing protein/lipopolysaccharide-binding protein of blunt snout bream, Megalobrama amblycephala DOI10.1016/j.fsi.2015.05.013
	ENSSSAG00000112218	1161.56	1.71982	0.456118	3.77057	0.000162878	0.0493443	tmcp16l	Salmo salar tripartite motif-containing protein 16-like (LOC106591377), mRNA	XM_045706319.1	no results
	ENSSSAG00000003934	195.422	1.7005	0.434749	3.91145	9.17e-05	0.0441362	vlgtp1	Salmo salar interferon-induced very large GTPase 1-like (LOC106598885), transcript variant X2, mRNA	XM_045722991.1	1) Genome-wide identification, expression signature and immune functional analysis of two cathepsin S (CTSS) genes in turbot (Scophthalmus maximus L.) DOI10.1016/j.fsi.2020.04.028
	ENSSSAG00000070942	621.111	1.67909	0.407565	4.11982	3.79e-05	0.035962	cats	cathepsin S [Source:HGNC Symbol;Acc:HGNC:2545]	NM_001141491.1	1) Cathepsin S of Sciaenops ocellatus: Identification, transcriptional expression and enzymatic activity DOI10.1016/j.ijbiomac.2015.10.037 2) Characterization, expression, enzymatic activity, and functional identification of cathepsin S from black rockfish Sebastes schlegelii DOI10.1016/j.fsi.2019.08.012
	ENSSSAG00000078459	425.469	1.48847	0.388073	3.83554	0.000125287	0.0472972	fcgr1	Salmo salar high affinity immunoglobulin gamma Fc receptor I (LOC106580961), transcript variant X1, mRNA	XM_014162558.2	1) Neuronal FcγRI mediates acute and chronic joint pain DOI10.1172/JCI128010 2) A Pathogenic Role for FcγRI in the Immune Response against Chlamydial Respiratory Infection DOI10.3390/microorganisms11010039
	ENSSSAG00000081191	279.543	0.90966	0.236907	3.83973	0.000123168	0.0472972	pde4b	phosphodiesterase 4B [Source:HGNC Symbol;Acc:HGNC:8781]	XM_014123403.2	1) Anti-Inflammatory Effects of miR-369-3p via PDE4B in Intestinal Inflammatory Response DOI10.3390/ijms25158463
	ENSSSAG00000096717	1245.24	-1.21157	0.311483	-3.88969	0.000100373	0.0447067	hspa12b	Salmo salar heat shock protein 12B (hspa12b), transcript variant X2, mRNA	XM_045701597.1	1) Novel Role of Endothelial Derived Exosomal HSPA12B in Regulating Macrophage Inflammatory Responses in Polymicrobial Sepsis DOI10.3389/fimmu.2020.00825 2) Endothelial HSPA12B Exerts Protection Against Sepsis-Induced Severe Cardiomyopathy via Suppression of Adhesion Molecule Expression by miR-126 DOI10.3389/fimmu.2020.00566
	ENSSSAG00000044971	62.2619	-1.49661	0.397013	-3.76967	0.000163465	0.0493443	ech1	enoyl CoA hydratase 1, peroxisomal [Source:ZFIN;Acc:ZDB-GENE-041010-170]	XM_014162335.2	no results
	ENSSSAG00000038842	980.898	-1.70878	0.44965	-3.80025	0.000144548	0.0484555	ppfibp2a	PPFIA binding protein 2a [Source:ZFIN;Acc:ZDB-GENE-070705-277]	XM_045689198.1	1) An Integrated Analysis of Prognostic Signature and Immune Microenvironment in Tongue Squamous Cell Carcinoma DOI10.3389/fonc.2022.891716
	ENSSSAG00000111711	224.124	-1.77821	0.45506	-3.90763	9.32e-05	0.044199	u2af1	U2 small nuclear RNA auxiliary factor 1 [Source:ZFIN;Acc:ZDB-GENE-020419-1]	XM_014174230.2	1) U2AF1 mutations induce oncogenic IRAK4 isoforms and activate innate immune pathways in myeloid malignancies DOI10.1038/s41556-019-0314-5 2) Full-length transcript alterations in human bronchial epithelial cells with U2AF1 S34F mutations DOI10.26508/lsa.202000641
	ENSSSAG00000007255	515.822	-1.80092	0.467095	-3.85557	0.00011546	0.0450905	foxj2	forkhead box J2 [Source:ZFIN;Acc:ZDB-GENE-100922-240]	XM_045699952.1	1) The role of FoxJ2 in the migration of human glioma cells DOI10.1016/j.prp.2015.01.005
	ENSSSAG00000099623	251.606	-1.81502	0.376086	-4.82609	1.39e-06	0.00577759	fkbp5-99623	FKBP prolyl isomerase 5 [Source:ZFIN;Acc:ZDB-GENE-030616-630]	XM_014132345.2	1) pigenetic upregulation of FKBP5 by aging and stress contributes to NF-κB-driven inflammation and cardiovascular risk DOI10.1073/pnas.1816847116
	ENSSSAG00000028460	524.41	-1.8349	0.487062	-3.76729	0.000165032	0.0493443	fam184aa	Salmo salar family with sequence similarity 184 member Aa (fam184aa), transcript variant X1, mRNA	XM_014126183.2	no results
	ENSSSAG00000077015	112.019	-1.87678	0.486542	-3.85738	0.00011461	0.0450905	mrps9	mitochondrial ribosomal protein S9 [Source:ZFIN;Acc:ZDB-GENE-060825-257]	XM_014150602.1	1) Comparison of the transcriptome in circulating leukocytes in early lactation between primiparous and multiparous cows provides evidence for age-related changes DOI10.1186/s12864-021-07977-5
	ENSSSAG00000006055	268.906	-1.94369	0.517162	-3.75838	0.000171018	0.0499201	snrnp35	small nuclear ribonucleoprotein 35 (U11/U12) [Source:NCBI gene (formerly Entrezgene);Acc:569999]	XM_014138532.2	no results
	ENSSSAG00000092666	272.198	-1.94712	0.511021	-3.81024	0.000138829	0.0484555	ndk5	Salmo salar clone ssal-evf-529-109 Nucleoside diphosphate kinase homolog 5 putative mRNA, complete cds	BT047906.1	no results
	ENSSSAG00000098038	192.938	-1.9634	0.497478	-3.94671	7.92e-05	0.0421352	ccdc83	coiled-coil domain containing 83 [Source:ZFIN;Acc:ZDB-GENE-130723-1]	XM_014136921.2	1) KP-CoT-23 (CCDC83) is a novel immunogenic cancer/testis antigen in colon cancer DOI10.3892/ijo.2012.1601
	ENSSSAG00000066066	140.101	-2.02735	0.473731	-4.27955	1.87e-05	0.0246541	lncrna66066	LncRNA		no results
	ENSSSAG00000071218	644.934	-2.04537	0.503891	-4.05916	4.92e-05	0.0364778	odfp2	Salmo salar outer dense fiber protein 2	XM_014171669.2	no results
	ENSSSAG00000104660	305.801	-2.09464	0.529889	-3.95299	7.72e-05	0.0420006	lncrna104660	LncRNA		no results
	ENSSSAG00000003908	674.884	-2.10107	0.524011	-4.00958	6.08e-05	0.0364778	gps1	G protein pathway suppressor 1 [Source:ZFIN;Acc:ZDB-GENE-041111-240]	XM_045719608.1	1) The T cell IFT20 interactome reveals new players in immune synapse assembly DOI10.1242/jcs.200006 2) The orf virus 129 protein can inhibit immune responses by interacting with host complement C1q binding protein in goat turbinate bone cells DOI10.1016/j.vetmic.2023.109782
	ENSSSAG00000094140	71.3579	-2.10476	0.545713	-3.8569	0.000114835	0.0450905	lncrna094140	LncRNA		no results
	ENSSSAG00000007475	292.45	-2.11532	0.545268	-3.87941	0.000104712	0.0450905	t2fb	Transcription initiation factor IIF subunit beta [Source:NCBI gene (formerly Entrezgene);Acc:100380813]	NM_001173935.1	no results
	ENSSSAG00000108049	845.14	-2.13239	0.566357	-3.76509	0.000166488	0.0493443	fam83hl	Salmo salar protein FAM83H-like (LOC106604487), transcript variant X4, mRNA	XM_014199158.2	1) FAM83H overexpression predicts worse prognosis and correlates with less CD8+ T cells infiltration and Ras-PI3K-Akt-mTOR signaling pathway in pancreatic cancer DOI10.1007/s12094-020-02365-z
	ENSSSAG00000051415	202.155	-2.13948	0.565206	-3.78531	0.000153519	0.0484555	mak	Salmo salar serine/threonine-protein kinase MAK (LOC106596460), transcript variant X1, mRNA	XM_014187746.2	no results
	ENSSSAG00000114148	598.017	-2.17502	0.574888	-3.78337	0.000154717	0.0484555	med24	Salmo salar mediator of RNA polymerase II transcription subunit 24 (LOC106578284), transcript variant X2, mRNA	XM_014156958.2	no results
	ENSSSAG00000059610	1649.49	-2.17703	0.570784	-3.8141	0.000136681	0.0484555	tcb1	Salmo salar clone ssal-rgf-525-224 Transposable element Tcb1 transposase putative mRNA, complete cds	BT059787.1	1) The P-type calcium pump Spf1 regulates immune response by maintenance of the endoplasmic reticulum-plasma membrane contacts during Candida albicans systemic infection DOI10.1080/21501203.2024.24092
	ENSSSAG00000044311	487.944	-2.20623	0.58054	-3.8003	0.000144519	0.0484555	dync1h1	Salmo salar dynein, cytoplasmic 1, heavy chain 1 (dync1h1), transcript variant X1, mRNA	XM_014211188.2	1) DYNC1H1 regulates NSCLC cell growth and metastasis by IFN-γ-JAK-STAT signaling and is associated with an aberrant immune response DOI10.1016/j.yexcr.2021.112897
	ENSSSAG00000079897	644.31	-2.20723	0.56614	-3.89874	9.67e-05	0.0444687	fkbp5-79897	FKBP prolyl isomerase 5 [Source:ZFIN;Acc:ZDB-GENE-030616-630]	XM_014132345.2	2
	ENSSSAG00000078182	283.726	-2.21096	0.572022	-3.86516	0.000111018	0.0450905	zfmsa12a	Salmo salar zinc finger protein ZFMSA12A (LOC106569833), transcript variant X1, mRNA	XM_014141479.2	no results
	ENSSSAG00000015744	894.74	-2.21362	0.583315	-3.79489	0.00014771	0.0484555	carmil3	Salmo salar capping protein, Arp2/3 and myosin-I linker protein 3 (LOC106560284), transcript variant X1, mRNA	XM_014123023.2	no results
	ENSSSAG00000090771	115.281	-2.26356	0.590184	-3.83535	0.000125385	0.0472972	lncrna090771	LncRNA		no results
	ENSSSAG00000069121	420.758	-2.28849	0.568769	-4.02358	5.73e-05	0.0364778	psme3ip1	proteasome activator subunit 3 interacting protein 1 [Source:ZFIN;Acc:ZDB-GENE-030131-6692]	XM_014149019.2	no results
	ENSSSAG00000072594	323.061	-2.29185	0.583233	-3.92955	8.51e-05	0.0428032	rnf25	ring finger protein 25 [Source:NCBI gene (formerly Entrezgene);Acc:100195500]	XM_014168521.2	no results
	ENSSSAG00000037680	121.522	-2.30177	0.580579	-3.96462	7.35e-05	0.0413611	auts2b	Salmo salar histone H4 transcription factor (LOC106613002), transcript variant X1, mRNA	XM_014214798.2	1) Construction of a molecular inflammatory predictive model with histone modification-related genes and identification of CAMK2D as a potential response signature to infliximab in ulcerative colitis
	ENSSSAG00000005496	937.195	-2.30277	0.564975	-4.07588	4.58e-05	0.036469	tars2	Salmo salar threonyl-tRNA synthetase 2, mitochondrial (tars2), transcript variant X4, mRNA	XM_045699229.1	no results
	ENSSSAG00000008149	252.823	-2.35748	0.584189	-4.03548	5.45e-05	0.0364778	cenpq	Salmo salar centromere protein Q (cenpq), transcript variant X1, mRNA	XM_045696651.1	1) The Correlation of Centromere Protein Q with Diagnosis and Prognosis in Hepatocellular Carcinoma DOI10.2147/PGPM.S456965
	ENSSSAG00000064774	1203.99	-2.36217	0.600565	-3.93324	8.38e-05	0.0428032	ercc2	excision repair cross-complementation group 2 [Source:ZFIN;Acc:ZDB-GENE-040426-997]	NM_001139939.1	1) Impaired B-cell function in ERCC2 deficiency DOI10.3389/fimmu.2024.1423141
	ENSSSAG00000111959	138.252	-2.39269	0.620573	-3.85562	0.000115437	0.0450905	lncrna111959	LncRNA		no results
	ENSSSAG00000061229	488.453	-2.40544	0.54023	-4.45262	8.48e-06	0.0216444	ccdc171	Salmo salar coiled-coil domain-containing protein 171 (LOC106578219), transcript variant X5, mRNA	XM_045713766.1	no results
	ENSSSAG00000061518	26.7759	-2.4146	0.624354	-3.86736	0.000110022	0.0450905	rnf212	ring finger protein 212 [Source:ZFIN;Acc:ZDB-GENE-110208-6]	XM_014212757.2	1) Identification of potential prognostic biomarkers in vulval squamous cell carcinoma based on human papillomavirus infection Status-Analysis of GSE183454 DOI10.1080/01443615.2022.2160930
	ENSSSAG00000023202	466.317	-2.44045	0.609708	-4.00265	6.26e-05	0.0364778	osr2	Salmo salar protein odd-skipped-related 2 (LOC106596036), transcript variant X2, mRNA	XM_045713897.1	1) Tumor microenvironment squeezes out the juice from T cells DOI10.1038/s41422-024-00987-4
	ENSSSAG00000083090	1182.72	-2.44966	0.633817	-3.86493	0.000111121	0.0450905	lncrna083090	LncRNA		no results
	ENSSSAG00000089199	151.986	-2.46597	0.568747	-4.33579	1.45e-05	0.0229583	eys	Salmo salar protein eyes shut homolog (LOC106577282), mRNA	XM_045701765.1	no results
	ENSSSAG00000072245	184.529	-2.48665	0.65726	-3.78335	0.00015473	0.0484555	il31ra	Salmo salar interleukin-31 receptor subunit alpha (LOC106567650), transcript variant X2, mRNA	XM_045691911.1	1) IL-31-dependent neurogenic inflammation restrains cutaneous type 2 immune response in allergic dermatitis DOI10.1126/sciimmunol.abi6887 2) A Novel Glucose Metabolism-Related Gene Signature for Overall Survival Prediction in Patients with Glioblastoma DOI10.1155/2021/8872977
	ENSSSAG00000115491	287.624	-2.51701	0.660947	-3.80819	0.00013999	0.0484555	cpa1	Salmo salar carboxypeptidase A1-like (LOC106561558), transcript variant X2, mRNA	XM_014125654.2	1) Domestication drive the changes of immune and digestive system of Eurasian perch (Perca fluviatilis) DOI10.1371/journal.pone.0172903
	ENSSSAG00000064825	6321.84	-2.5244	0.629904	-4.00759	6.13e-05	0.0364778	ccnl1	Salmo salar cyclin-L1 (LOC106581444), transcript variant X2, mRNA	XM_014163509.2	1) Diagnosis and Molecular Characterization of Potential RNA Binding Protein Involved in the Pathogenesis of Liver Ischemia Reperfusion Injury DOI10.2147/JIR.S468828
	ENSSSAG00000072081	528.328	-2.56788	0.676343	-3.79671	0.000146628	0.0484555	ca1	Salmo salar carbonic anhydrase 1-like (LOC106590208), mRNA	XM_014180973.2	1) Maintenance of anti-inflammatory cytokines and reduction of glial activation in the ischemic hippocampal CA1 region preconditioned with lipopolysaccharide DOI10.1016/j.jns.2010.06.004
	ENSSSAG00000103330	197.816	-2.58555	0.59554	-4.34151	1.42e-05	0.0229583	mcm10h	Salmo salar clone ssal-rgf-523-177 MCM10 homolog putative mRNA, pseudogene cds	BT072384.1	no results
	ENSSSAG00000120895	298.345	-2.59522	0.645356	-4.02138	5.79e-05	0.0364778	arih1	Salmo salar E3 ubiquitin-protein ligase arih1-like (LOC106584867), mRNA	XM_045705962.1	1) ARIH1 inhibits influenza A virus replication and facilitates RIG-I dependent immune signaling by interacting with SQSTM1/p62 DOI10.1186/s12985-023-02022-1
	ENSSSAG00000080729	832.806	-2.59989	0.645971	-4.02478	5.7e-05	0.0364778	salarin	Salmo salar salarin gene for cysteine proteinase inhibitor protein, exons 1-13	AJ550228.1	no results
	ENSSSAG00000090084	946.386	-2.61262	0.608385	-4.29436	1.75e-05	0.0242321	pak3	Salmo salar serine/threonine-protein kinase PAK 3 (LOC106563430), mRNA	XM_045690065.1	1) AILIM/ICOS-mediated elongation of activated T cells is regulated by both the PI3-kinase/Akt and Rho family cascade DOI10.1093/intimm/dxl115
	ENSSSAG00000074542	81.4434	-2.65984	0.678891	-3.91791	8.93e-05	0.0441362	septin5b	septin 5b [Source:ZFIN;Acc:ZDB-GENE-040808-43]	XM_014138627.2	1) Downregulation of SEPTIN5 inhibits prostate cancer progression by increasing CD8+ T cell infiltration DOI10.7150/ijbs.76573
	ENSSSAG00000045602	2298.97	-2.66254	0.603733	-4.41012	1.03e-05	0.0216444	cntrob	Salmo salar centrobin, centrosomal BRCA2 interacting protein (cntrob), transcript variant X1, mRNA	XM_045716800.1	no results
	ENSSSAG00000086687	670.441	-2.71875	0.694985	-3.91195	9.16e-05	0.0441362	ubtd1	Salmo salar ubiquitin domain-containing protein 1 (LOC106576852), transcript variant X2, mRNA	XM_014154330.2	1) UBTD1 is a potential prognostic biomarker in colorectal cancer DOI10.1038/s41598-024-68731-x
	ENSSSAG00000116186	889.187	-2.72336	0.6159	-4.42176	9.79e-06	0.0216444	lrrn4cl	Salmo salar LRRN4 C-terminal-like protein (LOC106603114), transcript variant X4, misc_RNA	XR_001328372.2	1) HS3ST3A1 and CAPN8 Serve as Immune-Related Biomarkers for Predicting the Prognosis in Thyroid Cancer DOI10.1155/2022/6724295
	ENSSSAG00000074975	273.978	-2.75924	0.725509	-3.80318	0.000142852	0.0484555	mcm10	minichromosome maintenance 10 replication initiation factor [Source:ZFIN;Acc:ZDB-GENE-041210-42]	XM_014207913.2	1) Bi-allelic MCM10 variants associated with immune dysfunction and cardiomyopathy cause telomere shortening DOI10.1038/s41467-021-21878-x
	ENSSSAG00000063212	233.292	-2.80827	0.683655	-4.10773	4e-05	0.036469	calml4	calmodulin like 4 [Source:HGNC Symbol;Acc:HGNC:18445]	XM_014127770.2	no results
	ENSSSAG00000068701	495.247	-2.80831	0.68563	-4.09595	4.2e-05	0.036469	nadk2	NAD kinase 2, mitochondrial [Source:HGNC Symbol;Acc:HGNC:26404]	XM_014129791.2	no results
	ENSSSAG00000103253	178.141	-2.84164	0.610262	-4.65643	3.22e-06	0.00970931	stk19	Salmo salar serine/threonine-protein kinase 19 (LOC106601743), transcript variant X1, mRNA	XM_014194099.2	1) An RNA Metabolism and Surveillance Quartet in the Major Histocompatibility Complex DOI10.3390/cells8091008
	ENSSSAG00000110106	842.177	-2.8547	0.702976	-4.06087	4.89e-05	0.0364778	cep164	Salmo salar centrosomal protein of 164 kDa (LOC106580815), mRNA	XM_045703382.1	no results
	ENSSSAG00000075628	127.012	-2.86033	0.76118	-3.75776	0.000171438	0.0499201	pls1	Salmo salar plastin-1 (LOC106594147), transcript variant X1, mRNA	XM_045698974.1	1) The Roles of Actin-Binding Domains 1 and 2 in the Calcium-Dependent Regulation of Actin Filament Bundling by Human Plastins DOI10.1016/j.jmb.2017.06.021
	ENSSSAG00000087474	65.0336	-2.91714	0.682736	-4.27272	1.93e-05	0.0246541	arhgap12	Salmo salar rho GTPase-activating protein 12 (LOC106578559), transcript variant X4, mRNA	XM_014157541.2	1) Integrated analysis identified the role of three family members of ARHGAP in pancreatic adenocarcinoma DOI10.1038/s41598-024-62577-z
	ENSSSAG00000098525	1003.51	-2.94582	0.703462	-4.18761	2.82e-05	0.031193	ankrd9	ankyrin repeat domain 9 [Source:ZFIN;Acc:ZDB-GENE-041114-3]	XM_014211162.2	1) EWAS of post-COVID-19 patients shows methylation differences in the immune-response associated gene, IFI44L, three months after COVID-19 infection DOI10.1038/s41598-022-15467-1
	ENSSSAG00000115084	250.843	-2.96512	0.605426	-4.89757	9.7e-07	0.00563334	plpp7	Salmo salar inactive phospholipid phosphatase 7 (LOC106565683), mRNA	XM_014133055.2	no results
	ENSSSAG00000120595	1206.48	-2.98692	0.67964	-4.39486	1.11e-05	0.0216444	ma7d1	Salmo salar MAP7 domain-containing protein 1 (ma7d1), mRNA	NM_001140050.1	no results
	ENSSSAG00000120626	240.636	-3.01623	0.711779	-4.2376	2.26e-05	0.0267842	tsc22d4	Salmo salar TSC22 domain family protein 4-like (LOC106595244), transcript variant X2, mRNA	XM_045721397.1	1) Comprehensive bioinformatic analysis of the expression and prognostic significance of TSC22D domain family genes in adult acute myeloid leukemia DOI10.1186/s12920-023-01550-7
	ENSSSAG00000095055	170.228	-3.07049	0.768033	-3.99786	6.39e-05	0.036582	lnc095055	LncRNA		no results
	ENSSSAG00000103440	48.4433	-3.08	0.812481	-3.79085	0.000150132	0.0484555	esf1	Salmo salar ESF1 homolog (LOC106564836), mRNA	XM_014131273.2	no results
	ENSSSAG00000004076	89.6824	-3.12027	0.826769	-3.77406	0.000160612	0.0493443	rbbp4	Salmo salar histone-binding protein RBBP4-like	XM_014162858.2	1) RBBP4: A novel diagnostic and prognostic biomarker for non-small-cell lung cancer correlated with autophagic cell death DOI10.1002/cam4.70090
	ENSSSAG00000077515	2084.57	-3.19632	0.735095	-4.34816	1.37e-05	0.0229583	vipr2l	Salmo salar vasoactive intestinal polypeptide receptor 2-like (LOC106579482), mRNA	XM_014159429.2	no results
	ENSSSAG00000073158	75.7238	-3.20638	0.792129	-4.04781	5.17e-05	0.0364778	ccsapsg	Salmo salar cation channel sperm-associated protein subunit gamma (LOC106603651), mRNA	XM_014197569.2	no results
	ENSSSAG00000047184	115.144	-3.23523	0.853848	-3.789	0.000151258	0.0484555	pg12b	Salmo salar group XIIB secretory phospholipase A2-like protein (LOC106588082), transcript variant X2, mRNA	XM_014176751.2	no results
	ENSSSAG00000089397	56.0043	-3.26617	0.85663	-3.81282	0.000137392	0.0484555	slc43a3a	solute carrier family 43 member 3a [Source:ZFIN;Acc:ZDB-GENE-110208-8]	XM_045722627.1	1) Macrophage polarization disorder in the endometrial immune microenvironment may contribute to recurrent implantation failure DOI10.1097/RD9.0000000000000094
	ENSSSAG00000041592	212.322	-3.28297	0.84265	-3.896	9.78e-05	0.0444687	iatihc6	inter-alpha-trypsin inhibitor heavy chain family member 6 [Source:ZFIN;Acc:ZDB-GENE-050603-1]	XM_014136003.2	no results
	ENSSSAG00000103146	64.5208	-3.32929	0.799336	-4.16507	3.11e-05	0.0319376	lncrna103146			no results
	ENSSSAG00000117018	387.982	-3.36889	0.826624	-4.07548	4.59e-05	0.036469	lncrna117018			no results
	ENSSSAG00000095460	315.051	-3.41013	0.793014	-4.30022	1.71e-05	0.0242321	lncrna95460			no results
	ENSSSAG00000074300	162.677	-3.4266	0.865794	-3.95776	7.57e-05	0.0418573	krt18a.1	keratin 18a, tandem duplicate 2 [Source:ZFIN;Acc:ZDB-GENE-090312-205]	XM_014147223.2	no results
	ENSSSAG00000099071	201.094	-3.48717	0.789353	-4.41775	9.97e-06	0.0216444	lncrna99071			no results
	ENSSSAG00000005275	1533.66	-3.51156	0.843406	-4.16355	3.13e-05	0.0319376	ptgs2a	prostaglandin-endoperoxide synthase 2a [Source:ZFIN;Acc:ZDB-GENE-020530-2]	XM_014190162.2	1) The role of CcPTGS2a in immune response against Aeromonas hydrophila infection in common carp (Cyprinus carpio) 10.1016/j.fsi.2023.109058 2) Nanoliposomes encapsulating immunostimulants modulate the innate immune system and elicit protection in zebrafish larvae 10.1016/j.fsi.2019.06.016
	ENSSSAG00000046950	1042.68	-3.53281	0.877115	-4.02777	5.63e-05	0.0364778	rabin3l	Salmo salar ras and Rab interactor 3-like (LOC106612610), transcript variant X3, mRNA	XM_014213938.2	no results
	ENSSSAG00000070506	79.8178	-3.59293	0.880946	-4.07849	4.53e-05	0.036469	gnb3b	guanine nucleotide binding protein (G protein), beta polypeptide 3b [Source:ZFIN;Acc:ZDB-GENE-040426-2280]	XM_014177380.2	no results
	ENSSSAG00000066213	74.5594	-3.76457	0.887137	-4.2435	2.2e-05	0.0267842	catspb	Salmo salar cation channel sperm-associated protein subunit beta (LOC106602505), transcript variant X5, mRNA	XM_045717764.1	no results
	ENSSSAG00000094394	45.7003	-3.82791	0.950273	-4.02822	5.62e-05	0.0364778	igh-a	Salmo salar IgH locus A genomic sequence	GU129139.1	1) Naive B Cells with High-Avidity Germline-Encoded Antigen Receptors Produce Persistent IgM+ and Transient IgG+ Memory B Cells DOI10.1016/j.immuni.2018.04.019
	ENSSSAG00000043516	68.7845	-3.83255	0.879542	-4.35744	1.32e-05	0.0229583	serpinc1	serpin peptidase inhibitor, clade C (antithrombin), member 1 [Source:ZFIN;Acc:ZDB-GENE-030131-264]	NM_001123632.1	1) Kruppel-like factor 2a (KLF2A) suppresses GCRV replication by upregulating serpinc1 expression in Ctenopharyngodon idellus kidney (CIK) cells DOI10.1016/j.fsi.2022.11.017
	ENSSSAG00000041852	65.0462	-4.44744	1.12751	-3.9445	8e-05	0.0421352	ankrd6	Salmo salar ankyrin repeat domain-containing protein 6 (LOC106571295), transcript variant X8, mRNA	XM_045695638.1	1) Developing and Verifying an Effective Diagnostic Model Linked to Immune Infiltration in Stanford Type A Aortic Dissection DOI10.31083/j.fbl2909318
	ENSSSAG00000064384	596.825	-4.62755	0.941408	-4.91556	8.85e-07	0.00563334	tfa	transferrin-a [Source:ZFIN;Acc:ZDB-GENE-980526-35]	XM_014190332.2	1) Cortisol plays a role in the high environmental ammonia associated suppression of the immune response in zebrafish 10.1016/j.ygcen.2017.02.016 2) Interleukin-17A/F1 Deficiency Reduces Antimicrobial Gene Expression and Contributes to Microbiome Alterations in Intestines of Japanese medaka (Oryzias latipes) 10.3389/fimmu.2020.00425 3) Purification, characterization and expression of transferrin …
	ENSSSAG00000118001	189.128	-4.77101	1.18698	-4.01944	5.83e-05	0.0364778	ppp1r15b	protein phosphatase 1, regulatory subunit 15B [Source:ZFIN;Acc:ZDB-GENE-030829-40]	XM_014170112.2	1) Genetic parameter estimation and genome-wide association study (GWAS) of red blood cell count at three stages in a DurocxErhualian pig population DOI10.1016/S2095-3119(19)62773-5
	ENSSSAG00000052501	24.5465	-5.45663	1.11842	-4.87886	1.07e-06	0.00563334	esf1	Salmo salar ESF1 homolog (LOC106564836), mRNA	XM_014131273.2	no results
