## Supplementary material for "Impact of Vitamin D on Gene Expression in Atlantic Salmon Skin and Potential Immunomodulation Against Salmon Louse Infection": Supp2

### Sheet: data_table
Sample	Library	Raw reads	Raw bases	Clean reads	Clean bases	Error rate	Q20	Q30	GC pct
DHUN_B1_SKIN	ERRA240001007-1b	69177080	10.38G	67108384	10.07G	0.01	98.39	95.49	49.12
DHUN_B2_SKIN	ERRA240001013-1a	85304320	12.8G	83306122	12.5G	0.01	97.2	92.51	47.84
DHUN_B3_SKIN	ERRA240001019-1a	97883774	14.68G	95401576	14.31G	0.01	97.19	92.48	48.38
DHUN_S1_SKIN	ERRA240001010-1a	88601150	13.29G	86443400	12.97G	0.01	97.21	92.62	46.37
DHUN_S2_SKIN	ERRA240001016-1a	107779078	16.17G	105617112	15.84G	0.01	97.17	92.52	47.11
DHUN_S3_SKIN	ERRA240001022-1a	102560628	15.38G	100345270	15.05G	0.01	96.97	92.12	46.45
DTHO_B1_SKIN	ERRA240001008-1b	80754460	12.11G	78216904	11.73G	0.01	98.34	95.36	48.84
DTHO_B2_SKIN	ERRA240001014-2a	100999450	15.15G	98296074	14.74G	0.01	98.49	95.87	48.62
DTHO_B3_SKIN	ERRA240001020-1b	86117122	12.92G	83358536	12.5G	0.01	98.34	95.39	48.66
DTHO_S1_SKIN	ERRA240001011-1a	82467660	12.37G	80654686	12.1G	0.01	97.18	92.5	47.99
DTHO_S2_SKIN	ERRA240001017-1a	94840464	14.23G	92924366	13.94G	0.01	97.11	92.24	47.83
DTHO_S3_SKIN	ERRA240001023-1a	80801916	12.12G	78287600	11.74G	0.01	97.28	92.67	49.78
