## Supplementary material for "Impact of Vitamin D on Gene Expression in Atlantic Salmon Skin and Potential Immunomodulation Against Salmon Louse Infection": Supp3

### Sheet: Sheet1
Gene ID	baseMean	log2FoldChange	lfcSE	stat	pvalue	padj
novel.1264	7.67134	6.26246	1.56439	4.00314	6.25e-05	0.0378025
novel.2283	8.12434	5.85211	1.50423	3.89044	0.000100064	0.0398978
novel.596	8.032	5.33377	1.1812	4.51554	6.32e-06	0.0133795
novel.1118	27.164	-2.04245	0.463208	-4.40935	1.04e-05	0.0189692
novel.871	452.852	-2.07699	0.54949	-3.77985	0.000156924	0.0474914
novel.682	191.044	-2.13775	0.548227	-3.89939	9.64e-05	0.0398978
novel.1976	19.577	-2.31375	0.596482	-3.87898	0.000104894	0.0398978
novel.211	107.292	-2.58362	0.631803	-4.08929	4.33e-05	0.0310107
novel.180	205.975	-2.70774	0.654292	-4.13842	3.5e-05	0.0283798
novel.1290	231.446	-2.85143	0.610379	-4.67157	2.99e-06	0.0076373
novel.1981	460.022	-3.00178	0.801373	-3.7458	0.00017982	0.0498353
novel.1754	76.4325	-3.06737	0.73334	-4.18274	2.88e-05	0.0252022
novel.2052	49.9973	-3.08831	0.790063	-3.90895	9.27e-05	0.0392763
novel.1279	32.2719	-3.33007	0.847228	-3.93054	8.48e-05	0.0392711
novel.1974	26.3675	-3.5406	0.933761	-3.79176	0.000149582	0.046673
novel.1176	202.558	-3.88278	0.992307	-3.91288	9.12e-05	0.0392711
novel.1382	129.259	-4.42787	0.930073	-4.76078	1.93e-06	0.00646858
novel.1532	69.4001	-4.54498	0.87338	-5.20389	1.95e-07	0.00112218
novel.2062	214.651	-4.54547	1.06883	-4.25274	2.11e-05	0.0237339
novel.2296	11.4439	-4.58618	1.1547	-3.97175	7.13e-05	0.0392711
novel.376	155.483	-5.76573	1.23506	-4.66838	3.04e-06	0.0076373
novel.1937	254.903	-6.63039	1.10479	-6.00149	1.96e-09	1.31e-05
novel.2321	27.861	-7.45308	1.66936	-4.46464	8.02e-06	0.0161414
novel.978	20.2708	-7.96413	1.81417	-4.38996	1.13e-05	0.0198409
novel.977	127.234	-10.6141	1.74488	-6.08301	1.18e-09	9.49e-06
