## Supplementary material for "Impact of Vitamin D on Gene Expression in Atlantic Salmon Skin and Potential Immunomodulation Against Salmon Louse Infection": Supp4

### Sheet: Immune_para_2_v
	Ensembl ID	baseMean	log2FoldChange	lfcSE	stat	pvalue	padj	external_gene_name	description	Accession	Gene Symbol AND Immune*	Category	Sub category
	ENSSSAG00000064774	1203.99	-2.36217	0.600565	-3.93324	8.38e-05	0.0428032	ercc2	excision repair cross-complementation group 2 [Source:ZFIN;Acc:ZDB-GENE-040426-997]	NM_001139939.1	1) Impaired B-cell function in ERCC2 deficiency DOI10.3389/fimmu.2024.1423141	Adaptive immune system	B cell activity
	ENSSSAG00000104806	22.2669	4.45916	1.15419	3.86347	0.000111789	0.0450905	igkv	Salmo salar clone ssal-rgb2-509-182 Ig kappa chain V region 3368 putative mRNA, complete cds	BT057529.1	1) SWATH-MS-based proteomics reveals functional biomarkers of Th1/Th2 responses of tropomyosin allergy in mouse models DOI10.1016/j.foodchem.2022.132474	Adaptive immune system	Immunoglobulin
	ENSSSAG00000078459	425.469	1.48847	0.388073	3.83554	0.000125287	0.0472972	fcgr1	Salmo salar high affinity immunoglobulin gamma Fc receptor I (LOC106580961), transcript variant X1, mRNA	XM_014162558.2	1) Neuronal Fc_RI mediates acute and chronic joint pain DOI10.1172/JCI128010 2) A Pathogenic Role for Fc_RI in the Immune Response against Chlamydial Respiratory Infection DOI10.3390/microorganisms11010039	Adaptive immune system	Immunoglobulin
	ENSSSAG00000094394	45.7003	-3.82791	0.950273	-4.02822	5.62e-05	0.0364778	igh-a	Salmo salar IgH locus A genomic sequence	GU129139.1	1) Naive B Cells with High-Avidity Germline-Encoded Antigen Receptors Produce Persistent IgM+ and Transient IgG+ Memory B Cells DOI10.1016/j.immuni.2018.04.019	Adaptive immune system	Immunoglobulin
	ENSSSAG00000090084	946.386	-2.61262	0.608385	-4.29436	1.75e-05	0.0242321	pak3	Salmo salar serine/threonine-protein kinase PAK 3 (LOC106563430), mRNA	XM_045690065.1	1) AILIM/ICOS-mediated elongation of activated T cells is regulated by both the PI3-kinase/Akt and Rho family cascade DOI10.1093/intimm/dxl115	Adaptive immune system	T-cell activity
	ENSSSAG00000116186	889.187	-2.72336	0.6159	-4.42176	9.79e-06	0.0216444	lrrn4cl	Salmo salar LRRN4 C-terminal-like protein (LOC106603114), transcript variant X4, misc_RNA	XR_001328372.2	1) HS3ST3A1 and CAPN8 Serve as Immune-Related Biomarkers for Predicting the Prognosis in Thyroid Cancer DOI10.1155/2022/6724295	Adaptive immune system	T-cell activity
	ENSSSAG00000076421	55.5668	4.03904	1.06179	3.80399	0.000142385	0.0484555	arhgap6	Rho GTPase activating protein 6 [Source:HGNC Symbol;Acc:HGNC:676]	XM_014164376.2	1) Dual Effect of Bleomycin on Histopathological Features of Lungs and Mediastinal Fat-Associated Lymphoid Clusters in an Autoimmune Disease Mouse Model DOI10.3389/fimmu.2021.665100	Immune signalling	Immune signalling
	ENSSSAG00000038842	980.898	-1.70878	0.44965	-3.80025	0.000144548	0.0484555	ppfibp2a	PPFIA binding protein 2a [Source:ZFIN;Acc:ZDB-GENE-070705-277]	XM_045689198.1	1) An Integrated Analysis of Prognostic Signature and Immune Microenvironment in Tongue Squamous Cell Carcinoma DOI10.3389/fonc.2022.891716	Immune signalling	Immune signalling
	ENSSSAG00000007255	515.822	-1.80092	0.467095	-3.85557	0.00011546	0.0450905	foxj2	forkhead box J2 [Source:ZFIN;Acc:ZDB-GENE-100922-240]	XM_045699952.1	1) The role of FoxJ2 in the migration of human glioma cells DOI10.1016/j.prp.2015.01.005	Immune signalling	Immune signalling
	ENSSSAG00000087474	65.0336	-2.91714	0.682736	-4.27272	1.93e-05	0.0246541	arhgap12	Salmo salar rho GTPase-activating protein 12 (LOC106578559), transcript variant X4, mRNA	XM_014157541.2	1) Integrated analysis identified the role of three family members of ARHGAP in pancreatic adenocarcinoma DOI10.1038/s41598-024-62577-z	Immune signalling	Immune signalling
	ENSSSAG00000041852	65.0462	-4.44744	1.12751	-3.9445	8e-05	0.0421352	ankrd6	Salmo salar ankyrin repeat domain-containing protein 6 (LOC106571295), transcript variant X8, mRNA	XM_045695638.1	1) Developing and Verifying an Effective Diagnostic Model Linked to Immune Infiltration in Stanford Type A Aortic Dissection DOI10.31083/j.fbl2909318	Immune signalling	Immune signalling
	ENSSSAG00000045148	11.9753	3.61081	0.901819	4.00392	6.23e-05	0.0364778	chrna10a	Salmo salar cholinergic receptor, nicotinic, alpha 10a (chrna10a), mRNA	XM_045724766.1	1) Comparison of the Anti-inflammatory Properties of Two Nicotinic Acetylcholine Receptor Ligands, Phosphocholine and pCF3-diEPP https://doi.org/10.3389/fncel.2022.779081	Inflammation	Anti-inflammatory
	ENSSSAG00000081191	279.543	0.90966	0.236907	3.83973	0.000123168	0.0472972	pde4b	phosphodiesterase 4B [Source:HGNC Symbol;Acc:HGNC:8781]	XM_014123403.2	1) Anti-Inflammatory Effects of miR-369-3p via PDE4B in Intestinal Inflammatory Response DOI10.3390/ijms25158463	Inflammation	Anti-inflammatory
	ENSSSAG00000096717	1245.24	-1.21157	0.311483	-3.88969	0.000100373	0.0447067	hspa12b	Salmo salar heat shock protein 12B (hspa12b), transcript variant X2, mRNA	XM_045701597.1	1) Novel Role of Endothelial Derived Exosomal HSPA12B in Regulating Macrophage Inflammatory Responses in Polymicrobial Sepsis DOI10.3389/fimmu.2020.00825 2) Endothelial HSPA12B Exerts Protection Against Sepsis-Induced Severe Cardiomyopathy via Suppression of Adhesion Molecule Expression by miR-126 DOI10.3389/fimmu.2020.00566	Inflammation	Pro-inflammatory
	ENSSSAG00000099623	251.606	-1.81502	0.376086	-4.82609	1.39e-06	0.00577759	fkbp5-99623	FKBP prolyl isomerase 5 [Source:ZFIN;Acc:ZDB-GENE-030616-630]	XM_014132345.2	1) pigenetic upregulation of FKBP5 by aging and stress contributes to NF-_B-driven inflammation and cardiovascular risk DOI10.1073/pnas.1816847116	Inflammation	Pro-inflammatory
	ENSSSAG00000079897	644.31	-2.20723	0.56614	-3.89874	9.67e-05	0.0444687	fkbp5-79897	FKBP prolyl isomerase 5 [Source:ZFIN;Acc:ZDB-GENE-030616-630]	XM_014132345.2	2	Inflammation	Pro-inflammatory
	ENSSSAG00000064825	6321.84	-2.5244	0.629904	-4.00759	6.13e-05	0.0364778	ccnl1	Salmo salar cyclin-L1 (LOC106581444), transcript variant X2, mRNA	XM_014163509.2	1) Diagnosis and Molecular Characterization of Potential RNA Binding Protein Involved in the Pathogenesis of Liver Ischemia Reperfusion Injury DOI10.2147/JIR.S468828	Inflammation	Pro-inflammatory
	ENSSSAG00000005275	1533.66	-3.51156	0.843406	-4.16355	3.13e-05	0.0319376	ptgs2a	prostaglandin-endoperoxide synthase 2a [Source:ZFIN;Acc:ZDB-GENE-020530-2]	XM_014190162.2	1) The role of CcPTGS2a in immune response against Aeromonas hydrophila infection in common carp (Cyprinus carpio) 10.1016/j.fsi.2023.109058 2) Nanoliposomes encapsulating immunostimulants modulate the innate immune system and elicit protection in zebrafish larvae 10.1016/j.fsi.2019.06.016	Inflammation	Pro-inflammatory
	ENSSSAG00000069990	113.553	4.10019	1.00413	4.08332	4.44e-05	0.036469	saa5	Serum amyloid A-5 protein [Source:NCBI gene (formerly Entrezgene);Acc:100286626]	XM_045708496.1	1) Comparative ploidy response to experimental hydrogen peroxide exposure in Atlantic salmon (Salmo salar) DOI10.1016/j.fsi.2018.07.017 2) Microalgae as functional feed for Atlantic salmon: effects on growth, health, immunity, muscle fatty acid and pigment deposition DOI10.3389/fmars.2023.1273614 3) Lumpfish (Cyclopterus lumpus) Is Susceptible to Renibacterium salmoninarum Infection and Induces C…	Innate immune system	AMP
	ENSSSAG00000010260	3032.69	3.24097	0.680635	4.76169	1.92e-06	0.00650264	apoc1	Salmo salar Apolipoprotein C-I (apoc1), transcript variant X1, mRNA	XM_014201564.2	1) Host Response of Atlantic Salmon (Salmo salar) Re-Inoculated with Paramoeba perurans https://doi.org/10.3390/microorganisms9050993	Innate immune system	AMP
	ENSSSAG00000004217	538.53	1.77099	0.425663	4.16054	3.18e-05	0.0319376	bpifcl	BPI fold containing family C, like [Source:NCBI gene (formerly Entrezgene);Acc:100196705]	NM_001141727.1	1) Subversion of a family of antimicrobial proteins by Salmonella enterica DOI10.3389/fcimb.2024.1375887 2) Identification and expression analysis on bactericidal permeability-increasing protein/lipopolysaccharide-binding protein of blunt snout bream, Megalobrama amblycephala DOI10.1016/j.fsi.2015.05.013	Innate immune system	AMP
	ENSSSAG00000076584	1246.67	1.83068	0.425655	4.30086	1.7e-05	0.0242321	lysc2	Salmo salar lysozyme (lyz), transcript variant X4, misc_RNA	XR_006758702.1	1) Collagen-induced arthritis in mice: Synergistic effect of E-coli lipopolysaccharide bypasses epitope specificity in the induction of arthritis with monoclonal antibodies to type II collagen DOI10.3109/08916939508995311	Innate immune system	Antigen Presentation
	ENSSSAG00000070942	621.111	1.67909	0.407565	4.11982	3.79e-05	0.035962	cats	cathepsin S [Source:HGNC Symbol;Acc:HGNC:2545]	NM_001141491.1	1) Cathepsin S of Sciaenops ocellatus: Identification, transcriptional expression and enzymatic activity DOI10.1016/j.ijbiomac.2015.10.037 2) Characterization, expression, enzymatic activity, and functional identification of cathepsin S from black rockfish Sebastes schlegelii DOI10.1016/j.fsi.2019.08.012	Innate immune system	Antigen Presentation
	ENSSSAG00000044311	487.944	-2.20623	0.58054	-3.8003	0.000144519	0.0484555	dync1h1	Salmo salar dynein, cytoplasmic 1, heavy chain 1 (dync1h1), transcript variant X1, mRNA	XM_014211188.2	1) DYNC1H1 regulates NSCLC cell growth and metastasis by IFN-_-JAK-STAT signaling and is associated with an aberrant immune response DOI10.1016/j.yexcr.2021.112897	Innate immune system	Immune signaling modulation
	ENSSSAG00000075628	127.012	-2.86033	0.76118	-3.75776	0.000171438	0.0499201	pls1	Salmo salar plastin-1 (LOC106594147), transcript variant X1, mRNA	XM_045698974.1	1) The Roles of Actin-Binding Domains 1 and 2 in the Calcium-Dependent Regulation of Actin Filament Bundling by Human Plastins DOI10.1016/j.jmb.2017.06.021	Innate immune system	Immune signaling modulation
	ENSSSAG00000072245	184.529	-2.48665	0.65726	-3.78335	0.00015473	0.0484555	il31ra	Salmo salar interleukin-31 receptor subunit alpha (LOC106567650), transcript variant X2, mRNA	XM_045691911.1	1) IL-31-dependent neurogenic inflammation restrains cutaneous type 2 immune response in allergic dermatitis DOI10.1126/sciimmunol.abi6887 2) A Novel Glucose Metabolism-Related Gene Signature for Overall Survival Prediction in Patients with Glioblastoma DOI10.1155/2021/8872977	Innate immune system	Inflammatory cytokine
	ENSSSAG00000111711	224.124	-1.77821	0.45506	-3.90763	9.32e-05	0.044199	u2af1	U2 small nuclear RNA auxiliary factor 1 [Source:ZFIN;Acc:ZDB-GENE-020419-1]	XM_014174230.2	1) U2AF1 mutations induce oncogenic IRAK4 isoforms and activate innate immune pathways in myeloid malignancies DOI10.1038/s41556-019-0314-5 2) Full-length transcript alterations in human bronchial epithelial cells with U2AF1 S34F mutations DOI10.26508/lsa.202000641	Innate immune system	Innate immune system
	ENSSSAG00000003908	674.884	-2.10107	0.524011	-4.00958	6.08e-05	0.0364778	gps1	G protein pathway suppressor 1 [Source:ZFIN;Acc:ZDB-GENE-041111-240]	XM_045719608.1	1) The T cell IFT20 interactome reveals new players in immune synapse assembly DOI10.1242/jcs.200006 2) The orf virus 129 protein can inhibit immune responses by interacting with host complement C1q binding protein in goat turbinate bone cells DOI10.1016/j.vetmic.2023.109782	Innate immune system	Innate immune system
	ENSSSAG00000089397	56.0043	-3.26617	0.85663	-3.81282	0.000137392	0.0484555	slc43a3a	solute carrier family 43 member 3a [Source:ZFIN;Acc:ZDB-GENE-110208-8]	XM_045722627.1	1) Macrophage polarization disorder in the endometrial immune microenvironment may contribute to recurrent implantation failure DOI10.1097/RD9.0000000000000094	Innate immune system	Innate immune system
	ENSSSAG00000064384	596.825	-4.62755	0.941408	-4.91556	8.85e-07	0.00563334	tfa	transferrin-a [Source:ZFIN;Acc:ZDB-GENE-980526-35]	XM_014190332.2	1) Cortisol plays a role in the high environmental ammonia associated suppression of the immune response in zebrafish 10.1016/j.ygcen.2017.02.016 2) Interleukin-17A/F1 Deficiency Reduces Antimicrobial Gene Expression and Contributes to Microbiome Alterations in Intestines of Japanese medaka (Oryzias latipes) 10.3389/fimmu.2020.00425 3) Purification, characterization and expression of transferrin …	Innate immune system	Innate immune system
	ENSSSAG00000003934	195.422	1.7005	0.434749	3.91145	9.17e-05	0.0441362	vlgtp1	Salmo salar interferon-induced very large GTPase 1-like (LOC106598885), transcript variant X2, mRNA	XM_045722991.1	1) Genome-wide identification, expression signature and immune functional analysis of two cathepsin S (CTSS) genes in turbot (Scophthalmus maximus L.) DOI10.1016/j.fsi.2020.04.028	Innate immune system	interferon-stimulation
	ENSSSAG00000120895	298.345	-2.59522	0.645356	-4.02138	5.79e-05	0.0364778	arih1	Salmo salar E3 ubiquitin-protein ligase arih1-like (LOC106584867), mRNA	XM_045705962.1	1) ARIH1 inhibits influenza A virus replication and facilitates RIG-I dependent immune signaling by interacting with SQSTM1/p62 DOI10.1186/s12985-023-02022-1	Innate immune system	interferon-stimulation
	ENSSSAG00000043516	68.7845	-3.83255	0.879542	-4.35744	1.32e-05	0.0229583	serpinc1	serpin peptidase inhibitor, clade C (antithrombin), member 1 [Source:ZFIN;Acc:ZDB-GENE-030131-264]	NM_001123632.1	1) Kruppel-like factor 2a (KLF2A) suppresses GCRV replication by upregulating serpinc1 expression in Ctenopharyngodon idellus kidney (CIK) cells DOI10.1016/j.fsi.2022.11.017	Innate immune system	interferon-stimulation
	ENSSSAG00000103253	178.141	-2.84164	0.610262	-4.65643	3.22e-06	0.00970931	stk19	Salmo salar serine/threonine-protein kinase 19 (LOC106601743), transcript variant X1, mRNA	XM_014194099.2	1) An RNA Metabolism and Surveillance Quartet in the Major Histocompatibility Complex DOI10.3390/cells8091008	Innate immune system	MHC
	ENSSSAG00000108049	845.14	-2.13239	0.566357	-3.76509	0.000166488	0.0493443	fam83hl	Salmo salar protein FAM83H-like (LOC106604487), transcript variant X4, mRNA	XM_014199158.2	1) FAM83H overexpression predicts worse prognosis and correlates with less CD8+ T cells infiltration and Ras-PI3K-Akt-mTOR signaling pathway in pancreatic cancer DOI10.1007/s12094-020-02365-z	Other	Immune infiltration
	ENSSSAG00000008149	252.823	-2.35748	0.584189	-4.03548	5.45e-05	0.0364778	cenpq	Salmo salar centromere protein Q (cenpq), transcript variant X1, mRNA	XM_045696651.1	1) The Correlation of Centromere Protein Q with Diagnosis and Prognosis in Hepatocellular Carcinoma DOI10.2147/PGPM.S456965	Other	Immune infiltration
	ENSSSAG00000061518	26.7759	-2.4146	0.624354	-3.86736	0.000110022	0.0450905	rnf212	ring finger protein 212 [Source:ZFIN;Acc:ZDB-GENE-110208-6]	XM_014212757.2	1) Identification of potential prognostic biomarkers in vulval squamous cell carcinoma based on human papillomavirus infection Status-Analysis of GSE183454 DOI10.1080/01443615.2022.2160930	Other	Immune infiltration
	ENSSSAG00000023202	466.317	-2.44045	0.609708	-4.00265	6.26e-05	0.0364778	osr2	Salmo salar protein odd-skipped-related 2 (LOC106596036), transcript variant X2, mRNA	XM_045713897.1	1) Tumor microenvironment squeezes out the juice from T cells DOI10.1038/s41422-024-00987-4	Other	Immune infiltration
	ENSSSAG00000074542	81.4434	-2.65984	0.678891	-3.91791	8.93e-05	0.0441362	septin5b	septin 5b [Source:ZFIN;Acc:ZDB-GENE-040808-43]	XM_014138627.2	1) Downregulation of SEPTIN5 inhibits prostate cancer progression by increasing CD8+ T cell infiltration DOI10.7150/ijbs.76573	Other	Immune infiltration
	ENSSSAG00000086687	670.441	-2.71875	0.694985	-3.91195	9.16e-05	0.0441362	ubtd1	Salmo salar ubiquitin domain-containing protein 1 (LOC106576852), transcript variant X2, mRNA	XM_014154330.2	1) UBTD1 is a potential prognostic biomarker in colorectal cancer DOI10.1038/s41598-024-68731-x	Other	Anti-tumor
	ENSSSAG00000098525	1003.51	-2.94582	0.703462	-4.18761	2.82e-05	0.031193	ankrd9	ankyrin repeat domain 9 [Source:ZFIN;Acc:ZDB-GENE-041114-3]	XM_014211162.2	1) EWAS of post-COVID-19 patients shows methylation differences in the immune-response associated gene, IFI44L, three months after COVID-19 infection DOI10.1038/s41598-022-15467-1	Other	Anti-tumor
	ENSSSAG00000004076	89.6824	-3.12027	0.826769	-3.77406	0.000160612	0.0493443	rbbp4	Salmo salar histone-binding protein RBBP4-like	XM_014162858.2	1) RBBP4: A novel diagnostic and prognostic biomarker for non-small-cell lung cancer correlated with autophagic cell death DOI10.1002/cam4.70090	Other	Autophagy
	ENSSSAG00000059610	1649.49	-2.17703	0.570784	-3.8141	0.000136681	0.0484555	tcb1	Salmo salar clone ssal-rgf-525-224 Transposable element Tcb1 transposase putative mRNA, complete cds	BT059787.1	1) The P-type calcium pump Spf1 regulates immune response by maintenance of the endoplasmic reticulum-plasma membrane contacts during Candida albicans systemic infection DOI10.1080/21501203.2024.24092	Other	pathogen-host interaction
	ENSSSAG00000098038	192.938	-1.9634	0.497478	-3.94671	7.92e-05	0.0421352	ccdc83	coiled-coil domain containing 83 [Source:ZFIN;Acc:ZDB-GENE-130723-1]	XM_014136921.2	1) KP-CoT-23 (CCDC83) is a novel immunogenic cancer/testis antigen in colon cancer DOI10.3892/ijo.2012.1601	Other	tumor-specific antigen
	ENSSSAG00000120626	240.636	-3.01623	0.711779	-4.2376	2.26e-05	0.0267842	tsc22d4	Salmo salar TSC22 domain family protein 4-like (LOC106595244), transcript variant X2, mRNA	XM_045721397.1	1) Comprehensive bioinformatic analysis of the expression and prognostic significance of TSC22D domain family genes in adult acute myeloid leukemia DOI10.1186/s12920-023-01550-7	Other	tumor-specific antigen
	ENSSSAG00000074975	273.978	-2.75924	0.725509	-3.80318	0.000142852	0.0484555	mcm10	minichromosome maintenance 10 replication initiation factor [Source:ZFIN;Acc:ZDB-GENE-041210-42]	XM_014207913.2	1) Bi-allelic MCM10 variants associated with immune dysfunction and cardiomyopathy cause telomere shortening DOI10.1038/s41467-021-21878-x	Other	Immune dysfunction
