## Supplementary material for "Impact of Vitamin D on Gene Expression in Atlantic Salmon Skin and Potential Immunomodulation Against Salmon Louse Infection": Supp5

### Sheet: gsea_thouvshun
GO ID	ONTOLOGY	ID	Description	setSize	enrichmentScore	NES	pvalue	p.adjust	qvalue	rank	leading_edge	core_enrichment
GO:0004888	MF	GO:0004888	transmembrane signaling receptor activity	490	0.359344	1.8725	4.92946e-11	9.08993e-08	8.50981e-08	6763	tags=35%, list=20%, signal=28%	ENSSSAG00000077937/ENSSSAG00000071029/ENSSSAG00000050640/ENSSSAG00000121768/ENSSSAG00000082213/ENSSSAG00000006702/ENSSSAG00000067987/ENSSSAG00000077521/ENSSSAG00000001430/ENSSSAG00000106990/ENSSSAG00000048324/ENSSSAG00000112267/ENSSSAG00000069371/ENSSSAG00000006091/ENSSSAG00000077966/ENSSSAG00000120052/ENSSSAG00000043126/ENSSSAG00000076337/ENSSSAG00000075294/ENSSSAG00000036208/ENSSSAG00000107159/…
GO:0004867	MF	GO:0004867	serine-type endopeptidase inhibitor activity	50	-0.666996	-2.39978	6.53432e-09	2.41301e-06	2.25901e-06	3488	tags=32%, list=10%, signal=29%	ENSSSAG00000032055/ENSSSAG00000072606/ENSSSAG00000004172/ENSSSAG00000070457/ENSSSAG00000041306/ENSSSAG00000068013/ENSSSAG00000044727/ENSSSAG00000044246/ENSSSAG00000041592/ENSSSAG00000062711/ENSSSAG00000043516/ENSSSAG00000051261/ENSSSAG00000065940/ENSSSAG00000010137/ENSSSAG00000079583/ENSSSAG00000076499
GO:0003735	MF	GO:0003735	structural constituent of ribosome	98	-0.557114	-2.30357	6.05598e-09	2.41301e-06	2.25901e-06	6741	tags=52%, list=20%, signal=42%	ENSSSAG00000074176/ENSSSAG00000050310/ENSSSAG00000047793/ENSSSAG00000041616/ENSSSAG00000104819/ENSSSAG00000093728/ENSSSAG00000008596/ENSSSAG00000046726/ENSSSAG00000003176/ENSSSAG00000043043/ENSSSAG00000044010/ENSSSAG00000031075/ENSSSAG00000075425/ENSSSAG00000063475/ENSSSAG00000002140/ENSSSAG00000074883/ENSSSAG00000076707/ENSSSAG00000096450/ENSSSAG00000007090/ENSSSAG00000107958/ENSSSAG00000058260/…
GO:0005840	CC	GO:0005840	ribosome	123	-0.518125	-2.22638	2.95173e-09	2.41301e-06	2.25901e-06	9205	tags=59%, list=27%, signal=43%	ENSSSAG00000071691/ENSSSAG00000054819/ENSSSAG00000073777/ENSSSAG00000009267/ENSSSAG00000104339/ENSSSAG00000056557/ENSSSAG00000097766/ENSSSAG00000002136/ENSSSAG00000057006/ENSSSAG00000007063/ENSSSAG00000005363/ENSSSAG00000006936/ENSSSAG00000051618/ENSSSAG00000070694/ENSSSAG00000000673/ENSSSAG00000057842/ENSSSAG00000074176/ENSSSAG00000050310/ENSSSAG00000047793/ENSSSAG00000089945/ENSSSAG00000041616/…
GO:0140678	MF	GO:0140678	molecular function inhibitor activity	125	-0.507803	-2.18093	6.54288e-09	2.41301e-06	2.25901e-06	3535	tags=21%, list=11%, signal=19%	ENSSSAG00000048998/ENSSSAG00000032055/ENSSSAG00000059470/ENSSSAG00000072606/ENSSSAG00000004172/ENSSSAG00000070457/ENSSSAG00000041306/ENSSSAG00000068013/ENSSSAG00000059561/ENSSSAG00000104014/ENSSSAG00000067896/ENSSSAG00000044727/ENSSSAG00000081204/ENSSSAG00000116542/ENSSSAG00000098198/ENSSSAG00000006118/ENSSSAG00000080729/ENSSSAG00000044246/ENSSSAG00000041592/ENSSSAG00000062711/ENSSSAG00000043516/…
GO:0004857	MF	GO:0004857	enzyme inhibitor activity	123	-0.508572	-2.18533	9.11105e-09	2.80013e-06	2.62142e-06	3535	tags=21%, list=11%, signal=19%	ENSSSAG00000048998/ENSSSAG00000032055/ENSSSAG00000059470/ENSSSAG00000072606/ENSSSAG00000004172/ENSSSAG00000070457/ENSSSAG00000041306/ENSSSAG00000068013/ENSSSAG00000059561/ENSSSAG00000104014/ENSSSAG00000067896/ENSSSAG00000044727/ENSSSAG00000081204/ENSSSAG00000116542/ENSSSAG00000098198/ENSSSAG00000006118/ENSSSAG00000080729/ENSSSAG00000044246/ENSSSAG00000041592/ENSSSAG00000062711/ENSSSAG00000043516/…
GO:0004930	MF	GO:0004930	G protein-coupled receptor activity	290	0.379651	1.87126	1.55309e-08	4.09128e-06	3.83017e-06	6628	tags=38%, list=20%, signal=30%	ENSSSAG00000077937/ENSSSAG00000071029/ENSSSAG00000050640/ENSSSAG00000121768/ENSSSAG00000082213/ENSSSAG00000006702/ENSSSAG00000077521/ENSSSAG00000106990/ENSSSAG00000048324/ENSSSAG00000112267/ENSSSAG00000069371/ENSSSAG00000006091/ENSSSAG00000120052/ENSSSAG00000075294/ENSSSAG00000036208/ENSSSAG00000087571/ENSSSAG00000069634/ENSSSAG00000000345/ENSSSAG00000071747/ENSSSAG00000103802/ENSSSAG00000092140/…
GO:0030414	MF	GO:0030414	peptidase inhibitor activity	83	-0.560353	-2.25174	3.32436e-08	7.66266e-06	7.17363e-06	2696	tags=20%, list=8%, signal=19%	ENSSSAG00000004172/ENSSSAG00000070457/ENSSSAG00000041306/ENSSSAG00000068013/ENSSSAG00000104014/ENSSSAG00000044727/ENSSSAG00000006118/ENSSSAG00000080729/ENSSSAG00000044246/ENSSSAG00000041592/ENSSSAG00000062711/ENSSSAG00000043516/ENSSSAG00000051261/ENSSSAG00000065940/ENSSSAG00000010137/ENSSSAG00000079583/ENSSSAG00000076499
GO:0004866	MF	GO:0004866	endopeptidase inhibitor activity	74	-0.584009	-2.30559	4.78554e-08	8.82454e-06	8.26136e-06	2696	tags=26%, list=8%, signal=24%	ENSSSAG00000032055/ENSSSAG00000072606/ENSSSAG00000004172/ENSSSAG00000070457/ENSSSAG00000041306/ENSSSAG00000068013/ENSSSAG00000104014/ENSSSAG00000044727/ENSSSAG00000006118/ENSSSAG00000080729/ENSSSAG00000044246/ENSSSAG00000041592/ENSSSAG00000062711/ENSSSAG00000043516/ENSSSAG00000051261/ENSSSAG00000065940/ENSSSAG00000010137/ENSSSAG00000079583/ENSSSAG00000076499
GO:0061135	MF	GO:0061135	endopeptidase regulator activity	74	-0.584009	-2.30559	4.78554e-08	8.82454e-06	8.26136e-06	2696	tags=26%, list=8%, signal=24%	ENSSSAG00000032055/ENSSSAG00000072606/ENSSSAG00000004172/ENSSSAG00000070457/ENSSSAG00000041306/ENSSSAG00000068013/ENSSSAG00000104014/ENSSSAG00000044727/ENSSSAG00000006118/ENSSSAG00000080729/ENSSSAG00000044246/ENSSSAG00000041592/ENSSSAG00000062711/ENSSSAG00000043516/ENSSSAG00000051261/ENSSSAG00000065940/ENSSSAG00000010137/ENSSSAG00000079583/ENSSSAG00000076499
GO:0061134	MF	GO:0061134	peptidase regulator activity	86	-0.542676	-2.19896	3.7485e-07	6.28384e-05	5.88281e-05	2696	tags=20%, list=8%, signal=18%	ENSSSAG00000004172/ENSSSAG00000070457/ENSSSAG00000041306/ENSSSAG00000068013/ENSSSAG00000104014/ENSSSAG00000044727/ENSSSAG00000006118/ENSSSAG00000080729/ENSSSAG00000044246/ENSSSAG00000041592/ENSSSAG00000062711/ENSSSAG00000043516/ENSSSAG00000051261/ENSSSAG00000065940/ENSSSAG00000010137/ENSSSAG00000079583/ENSSSAG00000076499
GO:1903510	BP	GO:1903510	mucopolysaccharide metabolic process	11	-0.87257	-2.18054	3.47225e-06	0.000533569	0.000499516	69	tags=36%, list=0%, signal=36%	ENSSSAG00000041592/ENSSSAG00000062711/ENSSSAG00000051261/ENSSSAG00000079583
GO:0006412	BP	GO:0006412	translation	208	-0.384348	-1.79512	8.26529e-06	0.0011724	0.00109758	9392	tags=46%, list=28%, signal=33%	ENSSSAG00000079229/ENSSSAG00000007398/ENSSSAG00000043215/ENSSSAG00000075198/ENSSSAG00000071691/ENSSSAG00000054727/ENSSSAG00000054819/ENSSSAG00000073777/ENSSSAG00000095889/ENSSSAG00000009267/ENSSSAG00000043651/ENSSSAG00000056557/ENSSSAG00000046336/ENSSSAG00000000511/ENSSSAG00000057006/ENSSSAG00000083033/ENSSSAG00000007063/ENSSSAG00000041439/ENSSSAG00000006936/ENSSSAG00000051618/ENSSSAG00000081118/…
GO:0043043	BP	GO:0043043	peptide biosynthetic process	213	-0.376726	-1.76636	1.29745e-05	0.00170893	0.00159986	9392	tags=45%, list=28%, signal=33%	ENSSSAG00000079229/ENSSSAG00000007398/ENSSSAG00000043215/ENSSSAG00000075198/ENSSSAG00000071691/ENSSSAG00000054727/ENSSSAG00000054819/ENSSSAG00000073777/ENSSSAG00000095889/ENSSSAG00000009267/ENSSSAG00000043651/ENSSSAG00000056557/ENSSSAG00000046336/ENSSSAG00000000511/ENSSSAG00000057006/ENSSSAG00000083033/ENSSSAG00000007063/ENSSSAG00000041439/ENSSSAG00000006936/ENSSSAG00000051618/ENSSSAG00000081118/…
GO:0004713	MF	GO:0004713	protein tyrosine kinase activity	132	0.416919	1.84355	1.86713e-05	0.00229532	0.00214884	7439	tags=36%, list=22%, signal=28%	ENSSSAG00000054820/ENSSSAG00000043126/ENSSSAG00000006566/ENSSSAG00000043023/ENSSSAG00000060395/ENSSSAG00000002976/ENSSSAG00000076619/ENSSSAG00000058469/ENSSSAG00000003744/ENSSSAG00000047729/ENSSSAG00000007887/ENSSSAG00000047020/ENSSSAG00000055720/ENSSSAG00000005849/ENSSSAG00000046954/ENSSSAG00000053471/ENSSSAG00000067861/ENSSSAG00000061479/ENSSSAG00000055038/ENSSSAG00000015668/ENSSSAG00000056180/…
GO:0052547	BP	GO:0052547	regulation of peptidase activity	26	-0.673232	-2.12773	3.53591e-05	0.00389129	0.00364295	179	tags=19%, list=1%, signal=19%	ENSSSAG00000080729/ENSSSAG00000041592/ENSSSAG00000062711/ENSSSAG00000051261/ENSSSAG00000079583
GO:0002376	BP	GO:0002376	immune system process	175	0.374628	1.7379	3.58742e-05	0.00389129	0.00364295	5567	tags=33%, list=17%, signal=28%	ENSSSAG00000070706/ENSSSAG00000073760/ENSSSAG00000009423/ENSSSAG00000054795/ENSSSAG00000088400/ENSSSAG00000082171/ENSSSAG00000106328/ENSSSAG00000042309/ENSSSAG00000048324/ENSSSAG00000057042/ENSSSAG00000077966/ENSSSAG00000100127/ENSSSAG00000004217/ENSSSAG00000076873/ENSSSAG00000118219/ENSSSAG00000042324/ENSSSAG00000005439/ENSSSAG00000066883/ENSSSAG00000082441/ENSSSAG00000060993/ENSSSAG00000002412/…
GO:0002764	BP	GO:0002764	immune response-regulating signaling pathway	22	0.685574	2.13067	4.73177e-05	0.00451382	0.00422574	3483	tags=50%, list=10%, signal=45%	ENSSSAG00000070706/ENSSSAG00000009423/ENSSSAG00000077966/ENSSSAG00000118219/ENSSSAG00000002412/ENSSSAG00000007311/ENSSSAG00000048537/ENSSSAG00000003744/ENSSSAG00000108488/ENSSSAG00000071033/ENSSSAG00000099977
GO:0010466	BP	GO:0010466	negative regulation of peptidase activity	24	-0.680548	-2.12679	5.14046e-05	0.00451382	0.00422574	179	tags=21%, list=1%, signal=21%	ENSSSAG00000080729/ENSSSAG00000041592/ENSSSAG00000062711/ENSSSAG00000051261/ENSSSAG00000079583
GO:0045861	BP	GO:0045861	negative regulation of proteolysis	24	-0.680548	-2.12679	5.14046e-05	0.00451382	0.00422574	179	tags=21%, list=1%, signal=21%	ENSSSAG00000080729/ENSSSAG00000041592/ENSSSAG00000062711/ENSSSAG00000051261/ENSSSAG00000079583
GO:0051346	BP	GO:0051346	negative regulation of hydrolase activity	24	-0.680548	-2.12679	5.14046e-05	0.00451382	0.00422574	179	tags=21%, list=1%, signal=21%	ENSSSAG00000080729/ENSSSAG00000041592/ENSSSAG00000062711/ENSSSAG00000051261/ENSSSAG00000079583
GO:0030162	BP	GO:0030162	regulation of proteolysis	30	-0.648717	-2.08449	6.09951e-05	0.00496096	0.00464435	179	tags=17%, list=1%, signal=17%	ENSSSAG00000080729/ENSSSAG00000041592/ENSSSAG00000062711/ENSSSAG00000051261/ENSSSAG00000079583
GO:0006518	BP	GO:0006518	peptide metabolic process	224	-0.355816	-1.67184	6.18775e-05	0.00496096	0.00464435	9392	tags=44%, list=28%, signal=32%	ENSSSAG00000079229/ENSSSAG00000007398/ENSSSAG00000043215/ENSSSAG00000075198/ENSSSAG00000071691/ENSSSAG00000054727/ENSSSAG00000054819/ENSSSAG00000073777/ENSSSAG00000095889/ENSSSAG00000009267/ENSSSAG00000043651/ENSSSAG00000056557/ENSSSAG00000046336/ENSSSAG00000000511/ENSSSAG00000068162/ENSSSAG00000057006/ENSSSAG00000083033/ENSSSAG00000007063/ENSSSAG00000041439/ENSSSAG00000006936/ENSSSAG00000051618/…
GO:0043086	BP	GO:0043086	negative regulation of catalytic activity	30	-0.640012	-2.05652	8.89738e-05	0.00683615	0.00639987	179	tags=17%, list=1%, signal=17%	ENSSSAG00000080729/ENSSSAG00000041592/ENSSSAG00000062711/ENSSSAG00000051261/ENSSSAG00000079583
GO:0044092	BP	GO:0044092	negative regulation of molecular function	40	-0.573427	-1.98191	0.000115113	0.00816416	0.00764312	2964	tags=20%, list=9%, signal=18%	ENSSSAG00000121476/ENSSSAG00000063653/ENSSSAG00000079826/ENSSSAG00000080729/ENSSSAG00000041592/ENSSSAG00000062711/ENSSSAG00000051261/ENSSSAG00000079583
GO:0005615	CC	GO:0005615	extracellular space	152	-0.387366	-1.70794	0.000113352	0.00816416	0.00764312	2526	tags=16%, list=8%, signal=15%	ENSSSAG00000041306/ENSSSAG00000042676/ENSSSAG00000068013/ENSSSAG00000052119/ENSSSAG00000044030/ENSSSAG00000104014/ENSSSAG00000069633/ENSSSAG00000045448/ENSSSAG00000071229/ENSSSAG00000044727/ENSSSAG00000115420/ENSSSAG00000061390/ENSSSAG00000121777/ENSSSAG00000075638/ENSSSAG00000091660/ENSSSAG00000006118/ENSSSAG00000077530/ENSSSAG00000080729/ENSSSAG00000044246/ENSSSAG00000043516/ENSSSAG00000065940/…
GO:0140375	MF	GO:0140375	immune receptor activity	46	0.531512	1.93239	0.000140587	0.00960159	0.00898882	8584	tags=63%, list=26%, signal=47%	ENSSSAG00000077937/ENSSSAG00000082213/ENSSSAG00000001430/ENSSSAG00000048324/ENSSSAG00000036208/ENSSSAG00000051147/ENSSSAG00000103354/ENSSSAG00000071116/ENSSSAG00000009360/ENSSSAG00000075658/ENSSSAG00000038993/ENSSSAG00000045526/ENSSSAG00000116125/ENSSSAG00000105075/ENSSSAG00000082820/ENSSSAG00000092027/ENSSSAG00000009655/ENSSSAG00000092386/ENSSSAG00000063084/ENSSSAG00000102076/ENSSSAG00000072881/…
GO:0006955	BP	GO:0006955	immune response	149	0.375507	1.69358	0.000175838	0.0115802	0.0108412	5567	tags=34%, list=17%, signal=28%	ENSSSAG00000070706/ENSSSAG00000073760/ENSSSAG00000009423/ENSSSAG00000054795/ENSSSAG00000088400/ENSSSAG00000082171/ENSSSAG00000106328/ENSSSAG00000042309/ENSSSAG00000048324/ENSSSAG00000057042/ENSSSAG00000077966/ENSSSAG00000100127/ENSSSAG00000004217/ENSSSAG00000076873/ENSSSAG00000118219/ENSSSAG00000042324/ENSSSAG00000005439/ENSSSAG00000066883/ENSSSAG00000082441/ENSSSAG00000060993/ENSSSAG00000002412/…
GO:0006954	BP	GO:0006954	inflammatory response	36	0.563489	1.94801	0.000221028	0.0140543	0.0131574	5436	tags=53%, list=16%, signal=44%	ENSSSAG00000069990/ENSSSAG00000054795/ENSSSAG00000042309/ENSSSAG00000048324/ENSSSAG00000077966/ENSSSAG00000076873/ENSSSAG00000042324/ENSSSAG00000039924/ENSSSAG00000082441/ENSSSAG00000060993/ENSSSAG00000045526/ENSSSAG00000108488/ENSSSAG00000071033/ENSSSAG00000099977/ENSSSAG00000113034/ENSSSAG00000062781/ENSSSAG00000102076/ENSSSAG00000056681/ENSSSAG00000040910
GO:0031349	BP	GO:0031349	positive regulation of defense response	20	0.663248	1.99173	0.000259442	0.0154326	0.0144477	8316	tags=65%, list=25%, signal=49%	ENSSSAG00000070706/ENSSSAG00000009423/ENSSSAG00000077966/ENSSSAG00000007311/ENSSSAG00000108488/ENSSSAG00000071033/ENSSSAG00000099977/ENSSSAG00000051445/ENSSSAG00000067569/ENSSSAG00000040910/ENSSSAG00000067007/ENSSSAG00000070768/ENSSSAG00000108825
GO:0032103	BP	GO:0032103	positive regulation of response to external stimulus	20	0.663248	1.99173	0.000259442	0.0154326	0.0144477	8316	tags=65%, list=25%, signal=49%	ENSSSAG00000070706/ENSSSAG00000009423/ENSSSAG00000077966/ENSSSAG00000007311/ENSSSAG00000108488/ENSSSAG00000071033/ENSSSAG00000099977/ENSSSAG00000051445/ENSSSAG00000067569/ENSSSAG00000040910/ENSSSAG00000067007/ENSSSAG00000070768/ENSSSAG00000108825
GO:0005929	CC	GO:0005929	cilium	84	-0.445522	-1.79748	0.000309281	0.0177547	0.0166216	3953	tags=24%, list=12%, signal=21%	ENSSSAG00000001803/ENSSSAG00000009427/ENSSSAG00000060757/ENSSSAG00000009369/ENSSSAG00000076979/ENSSSAG00000039413/ENSSSAG00000080862/ENSSSAG00000042424/ENSSSAG00000055332/ENSSSAG00000052213/ENSSSAG00000034855/ENSSSAG00000061521/ENSSSAG00000057132/ENSSSAG00000041925/ENSSSAG00000046359/ENSSSAG00000066519/ENSSSAG00000018117/ENSSSAG00000020818/ENSSSAG00000079501/ENSSSAG00000073158
GO:0006952	BP	GO:0006952	defense response	113	0.391078	1.68133	0.000317736	0.0177547	0.0166216	6795	tags=37%, list=20%, signal=30%	ENSSSAG00000069990/ENSSSAG00000070706/ENSSSAG00000073760/ENSSSAG00000009423/ENSSSAG00000054795/ENSSSAG00000106328/ENSSSAG00000042309/ENSSSAG00000048324/ENSSSAG00000077966/ENSSSAG00000004217/ENSSSAG00000076873/ENSSSAG00000042324/ENSSSAG00000039924/ENSSSAG00000082441/ENSSSAG00000060993/ENSSSAG00000007311/ENSSSAG00000068313/ENSSSAG00000043562/ENSSSAG00000045526/ENSSSAG00000045580/ENSSSAG00000108488/…
GO:0002757	BP	GO:0002757	immune response-activating signaling pathway	19	0.66988	1.97329	0.000333622	0.018064	0.0169112	3483	tags=47%, list=10%, signal=42%	ENSSSAG00000070706/ENSSSAG00000009423/ENSSSAG00000077966/ENSSSAG00000002412/ENSSSAG00000007311/ENSSSAG00000048537/ENSSSAG00000108488/ENSSSAG00000071033/ENSSSAG00000099977
GO:0005198	MF	GO:0005198	structural molecule activity	268	-0.325049	-1.55932	0.000342864	0.018064	0.0169112	7208	tags=31%, list=21%, signal=24%	ENSSSAG00000000673/ENSSSAG00000106098/ENSSSAG00000003813/ENSSSAG00000039318/ENSSSAG00000006973/ENSSSAG00000074176/ENSSSAG00000109831/ENSSSAG00000050310/ENSSSAG00000047793/ENSSSAG00000041616/ENSSSAG00000104819/ENSSSAG00000093728/ENSSSAG00000008596/ENSSSAG00000007948/ENSSSAG00000046726/ENSSSAG00000003176/ENSSSAG00000043043/ENSSSAG00000044010/ENSSSAG00000031075/ENSSSAG00000075425/ENSSSAG00000041967/…
GO:0044391	CC	GO:0044391	ribosomal subunit	41	-0.553968	-1.92055	0.000362681	0.0185773	0.0173917	8152	tags=63%, list=24%, signal=48%	ENSSSAG00000005363/ENSSSAG00000070694/ENSSSAG00000000673/ENSSSAG00000074176/ENSSSAG00000050310/ENSSSAG00000089945/ENSSSAG00000041616/ENSSSAG00000046726/ENSSSAG00000003176/ENSSSAG00000044010/ENSSSAG00000074883/ENSSSAG00000076707/ENSSSAG00000007090/ENSSSAG00000058260/ENSSSAG00000074553/ENSSSAG00000119924/ENSSSAG00000092128/ENSSSAG00000008668/ENSSSAG00000061468/ENSSSAG00000013807/ENSSSAG00000044188/…
GO:0030203	BP	GO:0030203	glycosaminoglycan metabolic process	16	-0.707252	-1.98493	0.000560764	0.0279473	0.0261637	69	tags=25%, list=0%, signal=25%	ENSSSAG00000041592/ENSSSAG00000062711/ENSSSAG00000051261/ENSSSAG00000079583
GO:0040011	BP	GO:0040011	locomotion	45	0.495103	1.80089	0.000647117	0.0314022	0.0293981	8584	tags=64%, list=26%, signal=48%	ENSSSAG00000077937/ENSSSAG00000082213/ENSSSAG00000048324/ENSSSAG00000036208/ENSSSAG00000051147/ENSSSAG00000103354/ENSSSAG00000071116/ENSSSAG00000075658/ENSSSAG00000045526/ENSSSAG00000116125/ENSSSAG00000076619/ENSSSAG00000042700/ENSSSAG00000082820/ENSSSAG00000092027/ENSSSAG00000073576/ENSSSAG00000076488/ENSSSAG00000002530/ENSSSAG00000067113/ENSSSAG00000063084/ENSSSAG00000053560/ENSSSAG00000072881/…
GO:1990904	CC	GO:1990904	ribonucleoprotein complex	311	-0.308691	-1.50166	0.000676268	0.0319753	0.0299346	9373	tags=37%, list=28%, signal=27%	ENSSSAG00000007398/ENSSSAG00000048653/ENSSSAG00000074395/ENSSSAG00000005830/ENSSSAG00000071691/ENSSSAG00000044465/ENSSSAG00000008611/ENSSSAG00000054819/ENSSSAG00000073777/ENSSSAG00000095889/ENSSSAG00000095953/ENSSSAG00000043651/ENSSSAG00000056557/ENSSSAG00000044713/ENSSSAG00000057006/ENSSSAG00000083033/ENSSSAG00000081790/ENSSSAG00000007063/ENSSSAG00000005363/ENSSSAG00000080468/ENSSSAG00000006936/…
GO:0031514	CC	GO:0031514	motile cilium	23	-0.621351	-1.91255	0.000848968	0.0391374	0.0366397	3481	tags=48%, list=10%, signal=43%	ENSSSAG00000060757/ENSSSAG00000009369/ENSSSAG00000039413/ENSSSAG00000042424/ENSSSAG00000055332/ENSSSAG00000052213/ENSSSAG00000057132/ENSSSAG00000018117/ENSSSAG00000020818/ENSSSAG00000079501/ENSSSAG00000073158
GO:0019199	MF	GO:0019199	transmembrane receptor protein kinase activity	98	0.399921	1.68936	0.000876138	0.0394048	0.03689	8044	tags=36%, list=24%, signal=27%	ENSSSAG00000043126/ENSSSAG00000060395/ENSSSAG00000058469/ENSSSAG00000003744/ENSSSAG00000047729/ENSSSAG00000007887/ENSSSAG00000047020/ENSSSAG00000046954/ENSSSAG00000058221/ENSSSAG00000061479/ENSSSAG00000056180/ENSSSAG00000047364/ENSSSAG00000079058/ENSSSAG00000058926/ENSSSAG00000046239/ENSSSAG00000053507/ENSSSAG00000007857/ENSSSAG00000056070/ENSSSAG00000002530/ENSSSAG00000054371/ENSSSAG00000072397/…
GO:0002218	BP	GO:0002218	activation of innate immune response	16	0.672463	1.86586	0.00101769	0.0413339	0.038696	3483	tags=44%, list=10%, signal=39%	ENSSSAG00000070706/ENSSSAG00000009423/ENSSSAG00000077966/ENSSSAG00000007311/ENSSSAG00000108488/ENSSSAG00000071033/ENSSSAG00000099977
GO:0002833	BP	GO:0002833	positive regulation of response to biotic stimulus	16	0.672463	1.86586	0.00101769	0.0413339	0.038696	3483	tags=44%, list=10%, signal=39%	ENSSSAG00000070706/ENSSSAG00000009423/ENSSSAG00000077966/ENSSSAG00000007311/ENSSSAG00000108488/ENSSSAG00000071033/ENSSSAG00000099977
GO:0045089	BP	GO:0045089	positive regulation of innate immune response	16	0.672463	1.86586	0.00101769	0.0413339	0.038696	3483	tags=44%, list=10%, signal=39%	ENSSSAG00000070706/ENSSSAG00000009423/ENSSSAG00000077966/ENSSSAG00000007311/ENSSSAG00000108488/ENSSSAG00000071033/ENSSSAG00000099977
GO:0016054	BP	GO:0016054	organic acid catabolic process	50	-0.495689	-1.78344	0.00107594	0.0413339	0.038696	6254	tags=38%, list=19%, signal=31%	ENSSSAG00000009307/ENSSSAG00000041455/ENSSSAG00000082580/ENSSSAG00000102646/ENSSSAG00000070720/ENSSSAG00000103763/ENSSSAG00000062538/ENSSSAG00000055262/ENSSSAG00000016689/ENSSSAG00000066383/ENSSSAG00000057528/ENSSSAG00000062739/ENSSSAG00000063640/ENSSSAG00000009835/ENSSSAG00000055724/ENSSSAG00000076813/ENSSSAG00000071341/ENSSSAG00000007115/ENSSSAG00000007680
GO:0046395	BP	GO:0046395	carboxylic acid catabolic process	50	-0.495689	-1.78344	0.00107594	0.0413339	0.038696	6254	tags=38%, list=19%, signal=31%	ENSSSAG00000009307/ENSSSAG00000041455/ENSSSAG00000082580/ENSSSAG00000102646/ENSSSAG00000070720/ENSSSAG00000103763/ENSSSAG00000062538/ENSSSAG00000055262/ENSSSAG00000016689/ENSSSAG00000066383/ENSSSAG00000057528/ENSSSAG00000062739/ENSSSAG00000063640/ENSSSAG00000009835/ENSSSAG00000055724/ENSSSAG00000076813/ENSSSAG00000071341/ENSSSAG00000007115/ENSSSAG00000007680
GO:0004714	MF	GO:0004714	transmembrane receptor protein tyrosine kinase activity	78	0.421512	1.7113	0.000986908	0.0413339	0.038696	8044	tags=37%, list=24%, signal=28%	ENSSSAG00000043126/ENSSSAG00000060395/ENSSSAG00000058469/ENSSSAG00000003744/ENSSSAG00000047729/ENSSSAG00000007887/ENSSSAG00000047020/ENSSSAG00000046954/ENSSSAG00000061479/ENSSSAG00000056180/ENSSSAG00000079058/ENSSSAG00000058926/ENSSSAG00000046239/ENSSSAG00000053507/ENSSSAG00000007857/ENSSSAG00000056070/ENSSSAG00000002530/ENSSSAG00000054371/ENSSSAG00000072397/ENSSSAG00000017278/ENSSSAG00000020292/…
GO:0048584	BP	GO:0048584	positive regulation of response to stimulus	78	0.420324	1.70648	0.00104225	0.0413339	0.038696	4824	tags=31%, list=14%, signal=26%	ENSSSAG00000070706/ENSSSAG00000009423/ENSSSAG00000077966/ENSSSAG00000054386/ENSSSAG00000002412/ENSSSAG00000007311/ENSSSAG00000043562/ENSSSAG00000048537/ENSSSAG00000008690/ENSSSAG00000009460/ENSSSAG00000041678/ENSSSAG00000042700/ENSSSAG00000108488/ENSSSAG00000108034/ENSSSAG00000071033/ENSSSAG00000060353/ENSSSAG00000078557/ENSSSAG00000122135/ENSSSAG00000099977/ENSSSAG00000072136/ENSSSAG00000051445/…
GO:0004896	MF	GO:0004896	cytokine receptor activity	42	0.51859	1.85407	0.00110356	0.0415301	0.0388796	8584	tags=62%, list=26%, signal=46%	ENSSSAG00000077937/ENSSSAG00000082213/ENSSSAG00000001430/ENSSSAG00000048324/ENSSSAG00000036208/ENSSSAG00000051147/ENSSSAG00000103354/ENSSSAG00000071116/ENSSSAG00000009360/ENSSSAG00000075658/ENSSSAG00000038993/ENSSSAG00000045526/ENSSSAG00000116125/ENSSSAG00000105075/ENSSSAG00000092027/ENSSSAG00000009655/ENSSSAG00000063084/ENSSSAG00000102076/ENSSSAG00000072881/ENSSSAG00000103244/ENSSSAG00000115800/…
GO:0001637	MF	GO:0001637	G protein-coupled chemoattractant receptor activity	22	0.607522	1.88809	0.00124693	0.041806	0.039138	8584	tags=82%, list=26%, signal=61%	ENSSSAG00000077937/ENSSSAG00000082213/ENSSSAG00000048324/ENSSSAG00000036208/ENSSSAG00000051147/ENSSSAG00000103354/ENSSSAG00000071116/ENSSSAG00000075658/ENSSSAG00000045526/ENSSSAG00000116125/ENSSSAG00000092027/ENSSSAG00000063084/ENSSSAG00000072881/ENSSSAG00000103244/ENSSSAG00000115800/ENSSSAG00000053084/ENSSSAG00000097410/ENSSSAG00000049907
GO:0004950	MF	GO:0004950	chemokine receptor activity	22	0.607522	1.88809	0.00124693	0.041806	0.039138	8584	tags=82%, list=26%, signal=61%	ENSSSAG00000077937/ENSSSAG00000082213/ENSSSAG00000048324/ENSSSAG00000036208/ENSSSAG00000051147/ENSSSAG00000103354/ENSSSAG00000071116/ENSSSAG00000075658/ENSSSAG00000045526/ENSSSAG00000116125/ENSSSAG00000092027/ENSSSAG00000063084/ENSSSAG00000072881/ENSSSAG00000103244/ENSSSAG00000115800/ENSSSAG00000053084/ENSSSAG00000097410/ENSSSAG00000049907
GO:0002221	BP	GO:0002221	pattern recognition receptor signaling pathway	15	0.689974	1.8754	0.00122786	0.041806	0.039138	6795	tags=60%, list=20%, signal=48%	ENSSSAG00000070706/ENSSSAG00000009423/ENSSSAG00000077966/ENSSSAG00000007311/ENSSSAG00000108488/ENSSSAG00000071033/ENSSSAG00000099977/ENSSSAG00000040910/ENSSSAG00000067007
GO:0002758	BP	GO:0002758	innate immune response-activating signaling pathway	15	0.689974	1.8754	0.00122786	0.041806	0.039138	6795	tags=60%, list=20%, signal=48%	ENSSSAG00000070706/ENSSSAG00000009423/ENSSSAG00000077966/ENSSSAG00000007311/ENSSSAG00000108488/ENSSSAG00000071033/ENSSSAG00000099977/ENSSSAG00000040910/ENSSSAG00000067007
GO:0016829	MF	GO:0016829	lyase activity	129	-0.375041	-1.61963	0.00121367	0.041806	0.039138	2918	tags=19%, list=9%, signal=17%	ENSSSAG00000064171/ENSSSAG00000116739/ENSSSAG00000000768/ENSSSAG00000040213/ENSSSAG00000048519/ENSSSAG00000057034/ENSSSAG00000043336/ENSSSAG00000098382/ENSSSAG00000076043/ENSSSAG00000001783/ENSSSAG00000079068/ENSSSAG00000074784/ENSSSAG00000055724/ENSSSAG00000065456/ENSSSAG00000076813/ENSSSAG00000121091/ENSSSAG00000076557/ENSSSAG00000062406/ENSSSAG00000110217/ENSSSAG00000075879/ENSSSAG00000074733/…
GO:0009605	BP	GO:0009605	response to external stimulus	195	0.327368	1.54208	0.00121143	0.041806	0.039138	8584	tags=41%, list=26%, signal=31%	ENSSSAG00000077937/ENSSSAG00000070706/ENSSSAG00000009423/ENSSSAG00000082213/ENSSSAG00000069909/ENSSSAG00000054795/ENSSSAG00000042309/ENSSSAG00000048324/ENSSSAG00000077966/ENSSSAG00000004217/ENSSSAG00000076873/ENSSSAG00000036208/ENSSSAG00000042324/ENSSSAG00000079274/ENSSSAG00000039924/ENSSSAG00000051147/ENSSSAG00000103354/ENSSSAG00000082441/ENSSSAG00000071116/ENSSSAG00000075658/ENSSSAG00000007311/…
GO:0009063	BP	GO:0009063	amino acid catabolic process	34	-0.561456	-1.87024	0.00148306	0.0479953	0.0449322	6125	tags=47%, list=18%, signal=39%	ENSSSAG00000041455/ENSSSAG00000082580/ENSSSAG00000070720/ENSSSAG00000103763/ENSSSAG00000062538/ENSSSAG00000055262/ENSSSAG00000016689/ENSSSAG00000066383/ENSSSAG00000057528/ENSSSAG00000062739/ENSSSAG00000063640/ENSSSAG00000009835/ENSSSAG00000076813/ENSSSAG00000071341/ENSSSAG00000007115/ENSSSAG00000007680
GO:0043603	BP	GO:0043603	amide metabolic process	293	-0.30087	-1.45508	0.00148358	0.0479953	0.0449322	6392	tags=27%, list=19%, signal=22%	ENSSSAG00000042856/ENSSSAG00000090373/ENSSSAG00000005813/ENSSSAG00000041616/ENSSSAG00000104819/ENSSSAG00000093728/ENSSSAG00000008596/ENSSSAG00000046726/ENSSSAG00000003176/ENSSSAG00000103594/ENSSSAG00000043043/ENSSSAG00000048458/ENSSSAG00000113858/ENSSSAG00000031075/ENSSSAG00000077557/ENSSSAG00000103763/ENSSSAG00000075425/ENSSSAG00000115601/ENSSSAG00000063475/ENSSSAG00000078361/ENSSSAG00000002140/…
GO:0006643	BP	GO:0006643	membrane lipid metabolic process	53	0.464027	1.73881	0.00154379	0.0490818	0.0459494	10315	tags=51%, list=31%, signal=35%	ENSSSAG00000003772/ENSSSAG00000002400/ENSSSAG00000006824/ENSSSAG00000044285/ENSSSAG00000043310/ENSSSAG00000073378/ENSSSAG00000078923/ENSSSAG00000041946/ENSSSAG00000055868/ENSSSAG00000078843/ENSSSAG00000055417/ENSSSAG00000073752/ENSSSAG00000045360/ENSSSAG00000058663/ENSSSAG00000063298/ENSSSAG00000090414/ENSSSAG00000079039/ENSSSAG00000049747/ENSSSAG00000072540/ENSSSAG00000081524/ENSSSAG00000089657/…
